# *Cryptococcus neoformans* releases proteins during intracellular residence that affect the outcome of the fungal-macrophage interaction

**DOI:** 10.1101/2021.09.21.461206

**Authors:** Eric H. Jung, Yoon-Dong Park, Quigly Dragotakes, Lia Sanchez Ramirez, Daniel Q. Smith, Amanda Dziedzic, Peter R. Williamson, Anne Jedlicka, Arturo Casadevall, Carolina Coelho

**Affiliations:** Department of Molecular Microbiology and Immunology, Johns Hopkins School of Public Health, Baltimore, Maryland, USA; Laboratory of Clinical Immunology and Microbiology, National Institute of Allergy and Infectious Disease, National Institutes of Health, Bethesda, Maryland, USA; Department of Molecular and Cell Biology, Johns Hopkins University, Baltimore, Maryland, USA; MRC Centre for Medical Mycology, College of Health and Medicine, University of Exeter, Exeter, Devon, UK

## Abstract

*Cryptococcus neoformans* is a facultative intracellular pathogen that can replicate and disseminate in mammalian macrophages. In this study, we analyzed fungal proteins identified in murine macrophage-like cells after infection with *C. neoformans*. To accomplish this, we developed a protocol to identify proteins released from cryptococcal cells inside macrophage-like cells; we identified 127 proteins of fungal origin in infected macrophage-like cells. Among the proteins identified was urease, a known virulence factor, and others such as transaldolase and phospholipase D, which have catalytic activities that could contribute to virulence. This method provides a straightforward methodology to study host-pathogen interactions. We chose to study further Yor1, a relatively uncharacterized protein belonging to the large family of ATP binding cassette transporter (ABC transporters). These transporters belong to a large and ancient protein family found in all extant phyla. While ABC transporters have an enormous diversity of functions across varied species, in pathogenic fungi they are better studied as drug efflux pumps. Analysis of *C. neoformans yor1*Δ strains revealed defects in non-lytic exocytosis and capsule size, when compared to wild-type strains. We detected no difference in growth rates, cell body size and vesicle secretion. Our results indicate that *C. neoformans* releases a large suite of proteins during macrophage infection, some of which can modulate fungal virulence and are likely to affect the fungal-macrophage interaction.
