## Supplementary material for "*Cryptococcus neoformans* releases proteins during intracellular residence that affect the outcome of the fungal-macrophage interaction": Sup Table 1. C. neoformans proteins identified in J774.16 macrophage infected with H99.

### Sheet: Sheet1
STable1. C. neoformans proteins identified in J774.16 macrophage infected with H99.
“Y” under the Signal Peptide column indicates that a signal peptide was predicted by at least one of the following tools: SignalP, PrediSci, and Phobius. “N” indicates that no signal peptides were predicted by any of the tools. The number of transmembrane domains was predicted by Phobius.
Accession Number	Identified Proteins (227/3849)	MW	HKCN Spectral Count	LCN Spectral Count	Signal Peptide	Transmembrane Domains	Category	Function
CNAG_01984T0	| CNAG_01984 transaldolase (324 aa)	35 kDa	0	24.407	N	0	Carbohydrate Metabolism	pentose phosphate pathway
CNAG_06812T1	| CNAG_06812 phospholipase D (1745 aa)	196 kDa	3.5991	13.054	N	0	Transport	membrane trafficking, cytoskeletal rearrangement, exocytosis
CNAG_05894T0	| CNAG_05894 dynein heavy chain 1, cytosolic (4630 aa)	524 kDa	9.3723	10.331	N	0	Transport	motor protein
CNAG_03655T1	| CNAG_03655 hypothetical protein (2007 aa)	222 kDa	3.7549	9.2767	N	0	-	-
CNAG_04172T0	| CNAG_04172 transcription factor C subunit 6 (826 aa)	91 kDa	6.6295	6.7986	N	0	Transcription/Translation	transcription factor
CNAG_02103T1	| CNAG_02103 hypothetical protein (1896 aa)	209 kDa	0	6.4459	N	0	-	-
CNAG_00583T0	| CNAG_00583 hypothetical protein (1109 aa)	118 kDa	0	6.4459	N	1	-	-
CNAG_06332T0	| CNAG_06332 hypothetical protein (1093 aa)	121 kDa	0	5.8274	N	0	-	-
CNAG_06728T0	| CNAG_06728 kinesin (958 aa)	107 kDa	0	4.8814	N	0	Transport	motor protein
CNAG_06818T0 (+1)	| CNAG_06818 hypothetical protein (837 aa)	93 kDa	0	4.2973	N	0	-	-
CNAG_07781T1	| CNAG_07781 ATP-dependent bile acid transporter (1618 aa)	180 kDa	0	4.2973	N	13	Transport	-
CNAG_04370T0	| CNAG_04370 U3 small nucleolar RNA-associated protein 10 (2022 aa)	222 kDa	0	4.2973	Y	0	Ribosomal Processing	cleave ribosomal RNA during pre rRna processing
CNAG_00665T0	| CNAG_00665 DNA topoisomerase 2-associated protein PAT1 (839 aa)	91 kDa	0	3.9052	N	0	Transcription/Translation	mRNA-decapping factor, binds to mRNA under glucose starvation
CNAG_04164T0	| CNAG_04164 hypothetical protein (684 aa)	77 kDa	0	3.9052	Y	0	-	-
CNAG_03701T0	| CNAG_03701 3-phosphoshikimate 1-carboxyvinyltransferase (1612 aa)	173 kDa	0	3.9052	N	0	AA Biosynthesis	biosynthesis of aromatic amino acids
CNAG_06864T0 (+1)	| CNAG_06864 hypothetical protein (850 aa)	93 kDa	0	3.9052	N	0	-	-
CNAG_00060T0	| CNAG_00060 chaperone regulator (402 aa)	44 kDa	3.7883	3.8849	N	0	Chaperone	-
CNAG_05540T0	| CNAG_05540 urease (882 aa)	96 kDa	0	3.6959	Y	1	Nitrogen metabolism	raises pH by breaking down urea into ammonia and carbamate
CNAG_00348T0	| CNAG_00348 hypothetical protein (530 aa)	59 kDa	0	3.2229	N	0	-	-
CNAG_06819T0	| CNAG_06819 DNA helicase INO80 (1858 aa)	207 kDa	0	3.2229	N	0	Transcription/Translation	unzips DNA
CNAG_04864T1	| CNAG_04864 iron regulator 1 (953 aa)	103 kDa	0	3.2229	N	0	Transcription/Translation	Sequence specific DNA binding
CNAG_03608T0	| CNAG_03608 hypothetical protein (886 aa)	96 kDa	0	3.2229	N	0	-	-
CNAG_00995T0	| CNAG_00995 hypothetical protein (650 aa)	69 kDa	0	3.2229	Y	0	-	-
CNAG_07718T0	| CNAG_07718 multidomain RhoGEF (1935 aa)	214 kDa	2.8412	3.2229	N	0	Signal Transduction	activate small GTPases for intracellular signaling
CNAG_01579T0	| CNAG_01579 vacuolar membrane-associated protein IML1 (1879 aa)	209 kDa	0	3.2229	N	0	Signal Transduction	intracellular trafficking, autophagy, response to nitrogen starvation, AA biogenesis
CNAG_00609T0	| CNAG_00609 hypothetical protein (1026 aa)	113 kDa	0	3.2229	Y	11	-	-
CNAG_04724T0	| CNAG_04724 ubiquitin-protein ligase E3 C (1054 aa)	118 kDa	7.1026	3.2229	N	0	Ubiquitination	-
CNAG_04393T0	| CNAG_04393 RNA helicase (1746 aa)	194 kDa	0	3.2229	N	0	Transcription/Translation	unwinds RNA
CNAG_01530T0	| CNAG_01530 suppressor protein SPT23 (1471 aa)	157 kDa	0	3.2229	N	1	Transcription/Translation	Dosage-dependent suppressor of Ty-induced promoter mutations / positive regulation of transcription
CNAG_06158T0	| CNAG_06158 hypothetical protein (1350 aa)	147 kDa	0	3.2229	N	0	-	-
CNAG_03588T0	| CNAG_03588 L-aminoadipate-semialdehyde dehydrogenase (1410 aa)	154 kDa	0	3.2229	N	0	AA Biosynthesis	oxidoreductase, lysine biogenesis
CNAG_06435T0	| CNAG_06435 hypothetical protein (1069 aa)	117 kDa	0	3.2229	N	0	-	-
CNAG_04727T0	| CNAG_04727 hypothetical protein (507 aa)	57 kDa	0	3.2229	N	1	-	-
CNAG_05609T0	| CNAG_05609 hypothetical protein (1018 aa)	114 kDa	0	3.2229	N	0	-	-
CNAG_01848T0	| CNAG_01848 hypothetical protein (1477 aa)	163 kDa	3.9327	3.1845	N	0	-	-
CNAG_04450T0	| CNAG_04450 chromodomain-helicase-DNA-binding protein 1 (1521 aa)	171 kDa	1.9034	3.1249	N	0	Transcription/Translation	chromatin remodeling
CNAG_01882T0	| CNAG_01882 histone-lysine N-methyltransferase, H3 lysine-79 specific (645 aa)	71 kDa	0	2.9289	N	0	Transcription/Translation	histone methylation, dna binding
CNAG_03600T0	| CNAG_03600 ATP-binding cassette, subfamily B (MDR/TAP), member 1 (1544 aa)	169 kDa	0	2.9289	N	10	Transport	MRD/TAP responsible for membrane trafficking / drug resistance / ATP dependent drug efflux pump
CNAG_01763T0	| CNAG_01763 cytoplasmic protein (583 aa)	63 kDa	0	2.9289	N	0	Other	-
CNAG_05791T0	| CNAG_05791 hypothetical protein (1067 aa)	114 kDa	0	2.9289	N	0	-	-
CNAG_00651T0	| CNAG_00651 ATP-binding cassette, subfamily D (ALD), peroxisomal long-chain fatty acid import protein (855 aa)	95 kDa	0	2.9289	Y	4	Transport	Peroxisomal import of fatty acids
CNAG_05826T0	| CNAG_05826 translation elongation factor Tu (744 aa)	80 kDa	0	2.9289	N	0	Transcription/Translation	Protein biosynthesis
CNAG_01016T0	| CNAG_01016 vacuolar membrane protein (1383 aa)	153 kDa	0	2.9289	N	0	Transport	Substrate-specific transmembrane transporter activity
CNAG_07473T0	| CNAG_07473 valine-tRNA ligase (1110 aa)	126 kDa	0	2.9289	N	0	Transcription/Translation	Valine-tRNA ligase activity
CNAG_04113T0	| CNAG_04113 hypothetical protein (991 aa)	107 kDa	0	2.9289	N	0	-	-
CNAG_02528T0 (+1)	| CNAG_02528 hypothetical protein (898 aa)	94 kDa	0	2.9289	N	0	-	-
CNAG_01415T0	| CNAG_01415 cytoplasmic protein (1237 aa)	140 kDa	0	2.9137	N	0	-	-
CNAG_02303T0	| CNAG_02303 pre-mRNA-splicing factor ATP-dependent RNA helicase PRP16 (1303 aa)	145 kDa	0	2.9137	N	0	Transcription/Translation	Helicase activity
CNAG_03240T0	| CNAG_03240 mannosyl-oligosaccharide 1,2-alpha-mannosidase (866 aa)	97 kDa	0	2.9137	N	1	Calcium ion binding	Calcium ion binding
CNAG_04580T1	| CNAG_04580 RNA helicase (719 aa)	78 kDa	0	2.9137	Y	0	Transcription/Translation	Helicase activity
CNAG_00493T0	| CNAG_00493 hypothetical protein (973 aa)	107 kDa	0	2.9137	N	0	-	-
CNAG_01101T0	| CNAG_01101 hypothetical protein (1081 aa)	124 kDa	0	2.9137	Y	0	-	-
CNAG_04640T0	| CNAG_04640 ATP-citrate synthase subunit 1 (1150 aa)	125 kDa	2.8412	2.9137	N	0	Carbohydrate Metabolism	ATP Citrate synthase activity
CNAG_00566T0	| CNAG_00566 DNA ligase 1 (939 aa)	104 kDa	0	2.4639	N	0	DNA repair	DNA repair, ligation, recombination
CNAG_00682T0	| CNAG_00682 kinesin (1567 aa)	176 kDa	0	2.4639	N	0	Transport	motor protein
CNAG_01398T0	| CNAG_01398 ATP-dependent RNA helicase DOB1 (1069 aa)	120 kDa	0	2.4639	N	0	Transcription/Translation	RNA Helicase ac
CNAG_04788T0	| CNAG_04788 hypothetical protein (2248 aa)	244 kDa	0	2.1486	N	0	-	-
CNAG_03621T0	| CNAG_03621 peptidyl-prolyl cis-trans isomerase (176 aa)	19 kDa	0	2.1486	N	0	Protein Folding	Accelerate the folding of proteins
CNAG_07855T0	| CNAG_07855 midasin (4972 aa)	553 kDa	3.703	2.1486	N	0	Chaperone	Nuclear chaperone required for maturation and nuclear export of pre-60S ribosome subunits
CNAG_07373T0	| CNAG_07373 carbamoyl-phosphate synthase, large subunit (2334 aa)	255 kDa	7.5766	2.1486	N	0	Transcription/Translation	de novo pyrimidine nucleobase biosynthetic process, glutamine catabolic process, carbamoyl phosphate biosynthetic process
CNAG_06278T0	| CNAG_06278 hypothetical protein (1632 aa)	176 kDa	0	2.1486	N	0	-	-
CNAG_03553T0	| CNAG_03553 hypothetical protein (1187 aa)	127 kDa	0	2.1486	N	1	-	-
CNAG_01000T0	| CNAG_01000 nuclear pore complex protein Nup155 (1328 aa)	146 kDa	0	2.1486	N	0	Transport	Bidirectional nuclear pore protein
CNAG_04377T0	| CNAG_04377 vacuolar protein (1259 aa)	136 kDa	0	2.1486	Y	0	-	-
CNAG_06277T0	| CNAG_06277 ribosomal RNA-processing protein 12 (1326 aa)	144 kDa	0	2.1486	N	0	Ribosomal Processing	ribosome biogenesis
CNAG_00050T0	| CNAG_00050 hypothetical protein (302 aa)	34 kDa	0	2.1486	N	0	-	-
CNAG_02284T0	| CNAG_02284 2-oxoisovalerate dehydrogenase E1 component, alpha subunit (505 aa)	56 kDa	0	2.1486	N	0	Redox processes	oxidoreductase activity
CNAG_04360T0	| CNAG_04360 tRNA (guanine37-N1)-methyltransferase (544 aa)	61 kDa	0	2.1486	N	0	Transcription/Translation	methyltransferase for tRNA
CNAG_07967T0	| CNAG_07967 hypothetical protein (1040 aa)	117 kDa	0	2.1486	Y	0	-	-
CNAG_06325T0	| CNAG_06325 GTPase activator (1040 aa)	112 kDa	0	2.1486	N	0	Signal Transduction	GTPase activator activity
CNAG_07524T0	| CNAG_07524 AMP deaminase (999 aa)	113 kDa	0	2.1486	N	0	Metabolism	AMP deaminase activity
CNAG_03894T0	| CNAG_03894 hypothetical protein (733 aa)	81 kDa	0	2.1486	N	0	-	-
CNAG_04838T0	| CNAG_04838 hypothetical protein (778 aa)	87 kDa	0	2.1486	N	1	-	-
CNAG_00640T0	| CNAG_00640 small subunit ribosomal protein S4-A (264 aa)	30 kDa	0	2.1486	N	0	Transcription/Translation	RNA binding for translation
CNAG_02666T0	| CNAG_02666 hypothetical protein (635 aa)	70 kDa	0	2.1486	N	1	-	-
CNAG_06368T0	| CNAG_06368 hypothetical protein (365 aa)	40 kDa	0	2.1486	N	0	-	-
CNAG_03983T0	| CNAG_03983 oxidoreductase (320 aa)	36 kDa	0	1.9526	N	0	Redox processes	oxidoreductase activity
CNAG_06454T0	| CNAG_06454 Atypical/RIO/RIO1 protein kinase (621 aa)	70 kDa	0	1.9526	N	0	Signal Transduction	ATP binding, protein serine/threonine kinase activity
CNAG_05622T0	| CNAG_05622 specific transcriptional repressor (1280 aa)	143 kDa	0	1.9526	N	0	Transcription/Translation	sequence specific DNA binding / transcriptional regulation
CNAG_03503T0	| CNAG_03503 ATP-binding cassette transporter protein YOR1 (1513 aa)	167 kDa	0	1.9526	N	11	Transport	ATPase activity, coupled to transmembrane transport
CNAG_05070T0	| CNAG_05070 sulfite reductase (NADPH) hemoprotein, beta-component (1376 aa)	150 kDa	0	1.9526	Y	0	AA Biosynthesis	iron binding / amino acid biosynthesis
CNAG_00253T0	| CNAG_00253 hypothetical protein (787 aa)	89 kDa	0	1.9526	N	0	-	-
CNAG_07552T0	| CNAG_07552 DNA repair protein Rad8 (2378 aa)	266 kDa	0	1.9526	N	0	DNA repair	Helicase activity
CNAG_02164T0	| CNAG_02164 hypothetical protein (1108 aa)	121 kDa	0	1.9526	N	0	-	-
CNAG_03884T0	| CNAG_03884 hypothetical protein (1234 aa)	133 kDa	0	1.9526	N	0	-	-
CNAG_00161T0	| CNAG_00161 auxin-induced protein (331 aa)	37 kDa	0	1.9526	N	0	Redox processes	oxidoreductase activity
CNAG_06704T0	| CNAG_06704 hypothetical protein (312 aa)	35 kDa	0	1.9526	N	0	-	-
CNAG_05565T0	| CNAG_05565 hypothetical protein (718 aa)	78 kDa	0	1.9526	N	0	-	-
CNAG_03345T0 (+1)	| CNAG_03345 hypothetical protein (1671 aa)	182 kDa	0	1.9526	N	0	-	-
CNAG_01476T0	| CNAG_01476 hypothetical protein (1577 aa)	179 kDa	0	1.9526	N	1	-	-
CNAG_01738T0	| CNAG_01738 hypothetical protein (955 aa)	104 kDa	0	1.9526	N	0	-	-
CNAG_03466T0	| CNAG_03466 RNA-dependent RNA polymerase 1 (1124 aa)	127 kDa	0	1.9526	N	0	Transcription/Translation	RNA-directed RNA polymerase activity
CNAG_03023T0	| CNAG_03023 hypothetical protein (1378 aa)	152 kDa	0	1.9526	N	0	-	-
CNAG_01048T1	| CNAG_01048 hypothetical protein (1297 aa)	144 kDa	0	1.9526	N	0	-	-
CNAG_01640T0	| CNAG_01640 hypothetical protein (3150 aa)	350 kDa	2.8551	1.9526	Y	1	-	-
CNAG_00178T0	| CNAG_00178 DNA repair protein REV1 (1255 aa)	138 kDa	0	1.9526	N	0	DNA repair	Mg ion binding / DNA directed DNA polymerase activity
CNAG_06798T0	| CNAG_06798 U3 small nucleolar RNA-associated protein 18 (623 aa)	67 kDa	0	1.9526	N	0	Transcription/Translation	rRNA processing
CNAG_00416T0	| CNAG_00416 f-box/wd-repeat protein lin-23 (767 aa)	83 kDa	0	1.9526	N	0	Replication	negative regulation of cell division
CNAG_05977T0	| CNAG_05977 proteasome activator subunit 4 (2108 aa)	237 kDa	0	1.9526	N	0	DNA repair / Signal Transduction	Developmental protein with a variety of functions
CNAG_03110T0	| CNAG_03110 hypothetical protein (964 aa)	105 kDa	0	1.9526	N	11	-	-
CNAG_03063T1	| CNAG_03063 hypothetical protein (1885 aa)	204 kDa	0	1.9526	N	0	-	-
CNAG_01063T0	| CNAG_01063 WD-repeat protein mip1 (1508 aa)	168 kDa	0	1.9425	N	0	Replication	meiotic nuclear division
CNAG_04696T0	| CNAG_04696 DNA clamp loader (780 aa)	83 kDa	0	1.9425	N	0	DNA replication	DNA, nucleotide binding
CNAG_04433T0	| CNAG_04433 CMGC/DYRK/DYRK2 protein kinase (1725 aa)	186 kDa	0	1.9425	N	0	Signal Transduction	Serine / thrionine kinase activity
CNAG_02721T0	| CNAG_02721 leucine repeat containing protein (1579 aa)	173 kDa	0	1.9425	N	0	Cytoskeleton	Structural component
CNAG_00343T0	| CNAG_00343 hypothetical protein (392 aa)	43 kDa	0	1.9425	N	0	-	-
CNAG_01316T0	| CNAG_01316 replication factor A2 (267 aa)	29 kDa	0	1.9425	N	0	DNA repair	DNA / Protein binding
CNAG_03117T0	| CNAG_03117 hypothetical protein (1516 aa)	167 kDa	0	1.9425	N	0	-	-
CNAG_04733T0	| CNAG_04733 DNA repair protein RAD5 (1356 aa)	149 kDa	0	1.9425	N	0	DNA repair	Helicase activity
CNAG_00632T0	| CNAG_00632 hypothetical protein (164 aa)	18 kDa	0	1.0743	N	3	-	-
CNAG_01722T0	| CNAG_01722 vacuolar protein sorting-associated protein vps13 (3190 aa)	355 kDa	2.0293	1.0743	N	0	Transport	Late endosome to vacuole transport
CNAG_04815T0	| CNAG_04815 cytokinesis protein (1787 aa)	197 kDa	0	1.0743	N	1	Cytoskeleton	Actin cytoskeleton organization
CNAG_04066T0	| CNAG_04066 endoribonuclease L-PSP (154 aa)	16 kDa	2.0293	1.0743	N	0	Transcription/Translation	Deaminase / endoribonuclease activity
CNAG_02801T1	| CNAG_02801 thioredoxin (105 aa)	11 kDa	0	1.0743	N	0	Redox processes	protein disulfide oxidoreductase activity
CNAG_07812T0	| CNAG_07812 hypothetical protein (241 aa)	27 kDa	0	1.0743	N	4	-	-
CNAG_00313T0	| CNAG_00313 hypothetical protein (868 aa)	95 kDa	3.8068	1.0743	N	7	-	-
CNAG_03129T0	| CNAG_03129 transcription factor iiia (504 aa)	58 kDa	0	1.0743	N	0	Transcription/Translation	metal ion / nucleic acid binding
CNAG_07936T0	| CNAG_07936 hypothetical protein (2492 aa)	277 kDa	1.9034	1.0743	N	0	-	-
CNAG_07377T0	| CNAG_07377 transformation/transcription domain-associated protein (3699 aa)	419 kDa	0	0.97629	N	0	Transcription/Translation	Transcriptonal regulator
CNAG_03923T0	| CNAG_03923 crossover junction endonuclease MUS81 (925 aa)	102 kDa	0	0.97629	N	0	DNA repair	DNA recombination, repair, damage
CNAG_03669T0	| CNAG_03669 hypothetical protein (1112 aa)	121 kDa	0	0.97629	N	0	-	-
CNAG_02664T0	| CNAG_02664 D-lactate dehydrogenase (538 aa)	58 kDa	0	0.97629	N	0	Redox processes	oxidoreductase activity
CNAG_01298T0	| CNAG_01298 lysophospholipase NTE1 (1622 aa)	178 kDa	0	0.97629	N	4	Lipid Metabolism	phosphotidylcholine metabolic activity
CNAG_01039T0	| CNAG_01039 superkiller protein 3 (1548 aa)	172 kDa	0	0.97629	N	0	Antiviral Defense	Represses dsRNA virus propogation by blocking translation of viral mRNA
CNAG_07756T0	| CNAG_07756 cell division control protein (526 aa)	57 kDa	2.8412	0.97123	N	0	Replication	DNA replication initiation, cell division
CNAG_05077T0	| CNAG_05077 glycosyl hydrolase (715 aa)	80 kDa	0	0.97123	N	0	Carbohydrate Metabolism	hydrolase activity, polysaccharide metabolic process
CNAG_01430T0	| CNAG_01430 hypothetical protein (432 aa)	45 kDa	0	0.97123	N	0	-	-
CNAG_01557T0	| CNAG_01557 calmodulin (150 aa)	17 kDa	12.176	0	N	0	Calcium ion binding
CNAG_04189T0	| CNAG_04189 succinate dehydrogenase [ubiquinone] flavoprotein subunit, mitochondrial (638 aa)	70 kDa	7.1983	0	N	0	Redox processes	citric acid cycle and electron transport chain
CNAG_01023T0	| CNAG_01023 cohesin complex subunit SCC1 (658 aa)	72 kDa	7.1026	0	N	0	Replication	Complex that regulates chromatids, DNA repair
CNAG_01669T0	| CNAG_01669 metallo-beta-lactamase family protein (482 aa)	53 kDa	5.3987	0	Y	0	Drug Resistance
CNAG_01126T0	| CNAG_01126 guanine nucleotide exchange protein for ADP-robosylation factor (1954 aa)	217 kDa	4.0586	0	N	0	Signal Transduction	ARF GEF activity
CNAG_01265T0	| CNAG_01265 charged multivesicular body protein 6 (219 aa)	25 kDa	4.0586	0	N	0	Transport	Protein transport
CNAG_02440T0	| CNAG_02440 cation-transporting ATPase (781 aa)	88 kDa	3.8068	0	Y	0	Protein Folding	ATP binding, protein folding, response to stress
CNAG_04444T0	| CNAG_04444 splicing factor 3B subunit 1 (1155 aa)	130 kDa	3.7883	0	N	2	Transcription/Translation	Chromatin binding, RNA splicing
CNAG_06440T0	| CNAG_06440 DNA dependent ATPase (1078 aa)	122 kDa	3.7883	0	N	0	Transcription/Translation	ATP dependent helicase activity
CNAG_07571T0	| CNAG_07571 hypothetical protein (911 aa)	96 kDa	3.7883	0	N	0	-	-
CNAG_07433T0	| CNAG_07433 hypothetical protein (1596 aa)	173 kDa	3.703	0	N	0	-	-
CNAG_05771T0 (+1)	| CNAG_05771 serine/threonine-protein kinase TEL1 (3054 aa)	340 kDa	3.044	0	Y	2	Signal Transduction	ATP binding, protein serine/threonine kinase activity
CNAG_06627T0	| CNAG_06627 pre-mRNA-processing factor 40 (717 aa)	84 kDa	3.044	0	N	0	Replication	Cell cycle, cell division, mRNA processing, mRNA splicing
CNAG_02897T0	| CNAG_02897 inositol hexaphosphate kinase 1 (1250 aa)	138 kDa	3.044	0	N	0	-	-
CNAG_06916T0	| CNAG_06916 hypothetical protein (897 aa)	97 kDa	3.044	0	N	0	-	-
CNAG_07769T0	| CNAG_07769 E3 ubiquitin-protein ligase HUWE1 (3343 aa)	370 kDa	3.044	0	N	1	Ubiquitination
CNAG_06674T0	| CNAG_06674 hypothetical protein (1379 aa)	151 kDa	2.8551	0	N	0	-	-
CNAG_01004T0 (+1)	| CNAG_01004 hypothetical protein (988 aa)	108 kDa	2.8551	0	N	0	-	-
CNAG_01538T0	| CNAG_01538 hypothetical protein (1409 aa)	159 kDa	2.8551	0	N	0	-	-
CNAG_07463T0	| CNAG_07463 separase (2189 aa)	241 kDa	2.8551	0	N	3	Replication
CNAG_02828T0	| CNAG_02828 hypothetical protein (1245 aa)	139 kDa	2.8551	0	N	0	-	-
CNAG_00328T0	| CNAG_00328 DNA excision repair protein ERCC-5 (1272 aa)	140 kDa	2.8551	0	N	0	DNA repair
CNAG_04725T0	| CNAG_04725 hypothetical protein (842 aa)	93 kDa	2.8551	0	N	0	-	-
CNAG_00099T0	| CNAG_00099 minichromosome maintenance protein 3 (857 aa)	95 kDa	2.8551	0	N	0	DNA replication	Helicase activity
CNAG_01282T0	| CNAG_01282 hypothetical protein (883 aa)	98 kDa	2.8551	0	N	0	-	-
CNAG_05558T0	| CNAG_05558 CAMK/CAMKL/Kin4 protein kinase (1411 aa)	153 kDa	2.8551	0	N	0	Signal Transduction	ATP binding, protein serine/threonine kinase activity
CNAG_01115T0	| CNAG_01115 hypothetical protein (3015 aa)	338 kDa	2.8412	0	Y	0	-	-
CNAG_04006T0	| CNAG_04006 hypothetical protein (997 aa)	108 kDa	2.8412	0	N	0	-	-
CNAG_06123T0	| CNAG_06123 leucine-tRNA ligase (1115 aa)	126 kDa	2.8412	0	N	0	DNA replication	Ligase activity
CNAG_07317T1	| CNAG_07317 hypothetical protein (445 aa)	49 kDa	2.8412	0	N	2	-	-
CNAG_03533T0	| CNAG_03533 JmjC domain-containing histone demethylation protein 1 (861 aa)	96 kDa	2.8412	0	N	0	Transcription/Translation	Zinc binding demethylase
CNAG_01377T0	| CNAG_01377 PAB-dependent poly(A)-specific ribonuclease subunit PAN2 (1184 aa)	131 kDa	2.6994	0	N	0	DNA repair	exonuclease activity
CNAG_02089T0	| CNAG_02089 hypothetical protein (715 aa)	77 kDa	2.6994	0	N	1	-	-
CNAG_04755T0	| CNAG_04755 STE/STE11/BCK1 protein kinase (1794 aa)	197 kDa	2.6994	0	N	0	Signal Transduction
CNAG_06231T0	| CNAG_06231 large subunit ribosomal protein L13 (200 aa)	22 kDa	2.6994	0	N	0	Transcription/Translation
CNAG_03355T0	| CNAG_03355 hypothetical protein (1839 aa)	204 kDa	2.6994	0	N	0	-	-
CNAG_01051T0	| CNAG_01051 dynactin 1 (1275 aa)	141 kDa	2.6994	0	N	0	Transport	microtubule based transport
CNAG_05846T0	| CNAG_05846 ubiquitin-conjugating enzyme E2 O (958 aa)	108 kDa	2.0293	0	N	0	Ubiquitination
CNAG_02038T0	| CNAG_02038 hypothetical protein (620 aa)	69 kDa	2.0293	0	N	1	-	-
CNAG_05404T0 (+1)	| CNAG_05404 histone-lysine N-methyltransferase SUV39H (1821 aa)	195 kDa	2.0293	0	N	0	Transcription/Translation
CNAG_05639T0	| CNAG_05639 hypothetical protein (1115 aa)	124 kDa	2.0293	0	N	0	-	-
CNAG_02099T0	| CNAG_02099 fatty acid synthase subunit beta, fungi type (2515 aa)	275 kDa	2.0293	0	N	0	-	-
CNAG_04870T0	| CNAG_04870 hypothetical protein (861 aa)	93 kDa	2.0293	0	N	0	-	-
CNAG_03653T0	| CNAG_03653 hypothetical protein (779 aa)	87 kDa	2.0293	0	N	0	-	-
CNAG_01356T0	| CNAG_01356 hypothetical protein (1420 aa)	154 kDa	1.9034	0	Y	5	-	-
CNAG_06136T0	| CNAG_06136 hypothetical protein (1210 aa)	133 kDa	1.9034	0	N	0	-	-
CNAG_03148T0	| CNAG_03148 nuclear condensin complex protein (1215 aa)	135 kDa	1.9034	0	N	0	Replication	Mitotic Chromosome Condensation
CNAG_02168T0	| CNAG_02168 glucoamylase (1467 aa)	158 kDa	1.9034	0	N	0	Carbohydrate Metabolism
CNAG_03216T0	| CNAG_03216 CAMK protein kinase (910 aa)	97 kDa	1.9034	0	N	0	Signal Transduction
CNAG_01587T0	| CNAG_01587 RNA polymerase-associated protein LEO1 (469 aa)	52 kDa	1.9034	0	N	0	Transcription/Translation
CNAG_07699T0	| CNAG_07699 zinc finger family protein (1695 aa)	185 kDa	1.9034	0	N	0	Transcription/Translation
CNAG_01641T0	| CNAG_01641 DNA polymerase phi subunit (1171 aa)	130 kDa	1.9034	0	N	0	Transcription/Translation
CNAG_01306T1	| CNAG_01306 chromodomain-helicase-DNA-binding protein 3 (1161 aa)	128 kDa	1.9034	0	N	0	Transcription/Translation
CNAG_01658T0	| CNAG_01658 hypothetical protein (1027 aa)	114 kDa	1.9034	0	N	0	-	-
CNAG_03675T0	| CNAG_03675 pumilio domain-containing protein (689 aa)	76 kDa	1.9034	0	N	0	Transcription/Translation	RNA binding for translation
CNAG_02912T0	| CNAG_02912 hypothetical protein (1744 aa)	189 kDa	1.9034	0	N	0	-	-
CNAG_02671T0	| CNAG_02671 pre-mRNA-splicing factor CEF1 (839 aa)	93 kDa	1.9034	0	N	0	Transcription/Translation	Chromatin binding, DNA binding
CNAG_04082T0	| CNAG_04082 proline-tRNA ligase (741 aa)	83 kDa	1.9034	0	N	0	Transcription/Translation	Ligase activity
CNAG_07752T0	| CNAG_07752 UDP-galactopyranose mutase (539 aa)	60 kDa	1.9034	0	N	0	Lipopolysaccharide Biosynthesis
CNAG_06178T0	| CNAG_06178 hypothetical protein (1444 aa)	151 kDa	1.9034	0	N	0	-	-
CNAG_06166T0	| CNAG_06166 ATP-dependent DNA helicase MPH1 (1524 aa)	169 kDa	1.9034	0	N	0	Transcription/Translation	Helicase activity
CNAG_07800T0	| CNAG_07800 syntaxin-binding protein 1 (761 aa)	85 kDa	1.9034	0	N	0	Transport
CNAG_03777T0	| CNAG_03777 hypothetical protein (544 aa)	60 kDa	1.9034	0	N	0	-	-
CNAG_05581T0	| CNAG_05581 chitin synthase (1422 aa)	158 kDa	1.9034	0	N	6	Cell Wall Biogenesis	Chitin production
CNAG_04804T0	| CNAG_04804 hypothetical protein (1027 aa)	112 kDa	1.8941	0	N	2	-	-
CNAG_03404T0 (+1)	| CNAG_03404 hypothetical protein (954 aa)	105 kDa	1.8941	0	N	0	-	-
CNAG_01340T0	| CNAG_01340 ATPase (1574 aa)	173 kDa	1.8941	0	N	0	Transport
CNAG_07532T0	| CNAG_07532 hypothetical protein (457 aa)	50 kDa	1.8941	0	N	0	-	-
CNAG_06283T0	| CNAG_06283 nucleolar protein (626 aa)	71 kDa	1.8941	0	N	0	Transcription/Translation	Chromatin binding, DNA binding
CNAG_07409T0	| CNAG_07409 DNA-directed RNA polymerase, mitochondrial (1325 aa)	146 kDa	1.8941	0	N	0	Transcription/Translation
CNAG_02810T0 (+1)	| CNAG_02810 pumilio-family RNA binding protein (951 aa)	102 kDa	1.8941	0	N	0	Transcription/Translation
CNAG_02325T0	| CNAG_02325 mitochondrial protein (363 aa)	41 kDa	1.8941	0	N	1	-	-
CNAG_06112T0	| CNAG_06112 carbamoyl-phosphate synthase arginine-specific large chain (1156 aa)	127 kDa	1.8941	0	N	0	Nitrogen metabolism
CNAG_06584T0	| CNAG_06584 hypothetical protein (632 aa)	68 kDa	1.7996	0	N	12	-	-
CNAG_05825T0	| CNAG_05825 minichromosome maintenance protein 7 (cell division control protein 47) (789 aa)	89 kDa	1.7996	0	N	0	Replication	DNA helicase activity, cell division
CNAG_00626T0	| CNAG_00626 hypothetical protein (225 aa)	24 kDa	1.7996	0	N	1	-	-
CNAG_00730T0	| CNAG_00730 ATP-binding cassette transporter (1544 aa)	173 kDa	1.7996	0	N	12	Transport
CNAG_04278T0	| CNAG_04278 DNA ligase 1 (804 aa)	89 kDa	1.7996	0	N	0	DNA repair	DNA ligase
CNAG_00699T0	| CNAG_00699 transmembrane receptor (1373 aa)	146 kDa	1.7996	0	Y	0	Signal Transduction
CNAG_01107T0	| CNAG_01107 phosphatidylinositol glycan, class A (784 aa)	87 kDa	1.0147	0	Y	4	GPI Anchor Biosynthesis
CNAG_04117T0	| CNAG_04117 hypothetical protein (717 aa)	79 kDa	1.0147	0	N	0	-	-
CNAG_04768T0	| CNAG_04768 hypothetical protein (961 aa)	107 kDa	1.0147	0	N	0	-	-
CNAG_03484T0	| CNAG_03484 kinetochore protein Mis13/DSN1 (633 aa)	69 kDa	1.0147	0	N	0	Replication
CNAG_01533T0	| CNAG_01533 rho GTPase activator (999 aa)	105 kDa	1.0147	0	N	0	Signal Transduction
CNAG_03316T0	| CNAG_03316 rho GDP-dissociation inhibitor (197 aa)	22 kDa	0.9517	0	N	0	Signal Transduction
CNAG_00330T0	| CNAG_00330 transcription factor TFIIIB component b'' (543 aa)	60 kDa	0.9517	0	N	0	Transcription/Translation
CNAG_05438T0	| CNAG_05438 hypothetical protein (278 aa)	31 kDa	0.9517	0	N	0	-	-
CNAG_06161T0 (+1)	| CNAG_06161 hypothetical protein (1823 aa)	199 kDa	0.9517	0	N	0	-	-
CNAG_06362T0	| CNAG_06362 hypothetical protein (2327 aa)	256 kDa	0.9517	0	N	3	-	-
CNAG_07903T0	| CNAG_07903 hypothetical protein (1865 aa)	209 kDa	0.94707	0	N	0	-	-
CNAG_00642T0	| CNAG_00642 hypothetical protein (3441 aa)	365 kDa	0.94707	0	N	0	-	-
CNAG_00007T0	| CNAG_00007 methionine-tRNA ligase (583 aa)	65 kDa	0.94707	0	N	0	Transcription/Translation	Ligase
CNAG_07995T0	| CNAG_07995 hypothetical protein (886 aa)	97 kDa	0.94707	0	N	0	-	-
CNAG_06678T0	| CNAG_06678 enzyme activator (721 aa)	78 kDa	0.94707	0	N	0	-
CNAG_00866T0	| CNAG_00866 transketolase (647 aa)	71 kDa	0.94707	0	N	0	Carbohydrate Metabolism	pentose phosphate pathway
CNAG_07634T0	| CNAG_07634 hypothetical protein (1459 aa)	162 kDa	0.94707	0	N	2	-	-
CNAG_03017T0	| CNAG_03017 transcription initiation factor TFIIF subunit alpha (769 aa)	84 kDa	0.94707	0	N	0	Transcription/Translation
CNAG_03333T0	| CNAG_03333 cytoplasmic protein (878 aa)	97 kDa	0.94707	0	N	12	-
CNAG_05027T0	| CNAG_05027 monoamine oxidase (493 aa)	54 kDa	0.89979	0	N	0	Redox processes	oxidoreductase activity
